# Integrative multi-omic and phenotypic analysis of open raceway pond production of *Monoraphidium minutum* 26B-AM reveals distinct stress signatures for scale-up and infection

**DOI:** 10.1101/2025.09.04.673846

**Authors:** Georgios Kepesidis, Jenna Schambach, Daniel Yang, Elise Wilbourn, Thomas Sheffield, Tyler Eckles, Olivia Watt, Matthew P. Hirakawa, Todd W. Lane, Raga Krishnakumar

## Abstract

**Background:** Green microalgae, such as *Monoraphidium minutum* 26B-AM, have garnered significant commercial interest due to their high biomass production and lipid yield, providing promising candidates for various bioprocessing applications. However, the economic viability of large-scale algal cultivation in open raceway ponds is limited by biocontamination and environmental stressors, necessitating deeper understanding of the molecular mechanisms that underpin resilience and productivity in these systems. We hypothesized that the molecular signature associated with the cellular responses of *M. minutum* to environmental stressors will reveal critical information for the timely prediction of resilience and productivity in algal cultures within open pond systems.

**Results:** To test this hypothesis, we conducted a longitudinal multi-omic study, integrating transcriptomics, proteomics, metabolomics, and phenomics, to monitor the acclimation, growth dynamics, and pathogen responses of algal cultures in two 1000 L raceway ponds, before and after the introduction of a pathogen as a stressor. We identified a number of molecular patterns that correlate with changes in the algal environment, and we can track these changes within the ponds per time. Furthermore, we identify scale-up and infection-specific molecular pathways through integrated multi-omics, showing that most patterns are unique to each studied stressor/transition.

**Conclusions:** Ultimately, this study demonstrates the utility of multi-omics observations at scale, revealing unique signatures and laying the groundwork for developing molecular detection techniques and predictive models that can improve the sustainability and efficiency of large-scale algae biomass production.
