## Additional File 2 for "Integrative multi-omic and phenotypic analysis of open raceway pond production of *Monoraphidium minutum* 26B-AM reveals distinct stress signatures for scale-up and infection"

### Sheet: 16S
Label	Aminobacter	Ascidiaceihabitans	Bradyrhizobium	Brevundimonas	Burkholderia-Caballeronia-Paraburkholderia	Devosia	Escherichia-Shigella	Klebsiella	Mesorhizobium	Pseudomonas	Rhodobacter	Rhodoferax	Roseibacterium	Roseobacter	Roseovarius	Serratia	Sphingomonas	Sulfitobacter	Tropicibacter	UCG-002	Vibrio	Woeseia	Other
d1	0.012155	0.03122	0.007725	0.001345	0.017135	0.004215	0.01018	0.00665	0.013425	0.07198	0.012505	0.017475	0.019095	0.024345	0.02219	0.018725	0.039965	0.0149	0.133	0.01922	0.01281	0.01498	0.446725
d3*	0.01679	0.02239	0.00942	0.00385	0.00632	0.02018	0.00902	0.01212	0.03045	0.04085	0.0108	0.01015	0.02061	0.02231	0.02028	0.00969	0.01092	0.01942	0.10973	0.014	0.00992	0.01103	0.55732
d4	0.01069	0.0219	0.018245	0.00714	0.01588	0.013315	0.00348	0.01099	0.02096	0.043295	0.01006	0.01455	0.01505	0.018385	0.01547	0.00991	0.012225	0.02107	0.09507	0.01732	0.00609	0.009915	0.55509
d5	0.018115	0.00175	0.01914	0.00992	0.01408	0.019915	0.00869	0.014115	0.05178	0.06023	0.01044	0.018185	0.023575	0.026205	0.014125	0.01281	0.010975	0.005145	0.068375	0.01511	0.01356	0.01323	0.547525
d6(-)	0.015185	0.01586	0.00358	0.005005	0.009865	0.014255	0.00932	0.030605	0.046795	0.044485	0.010965	0.0092	0.030615	0.031365	0.036895	0.02021	0.010855	0.013895	0.2308	0.016175	0.022915	0.004025	0.340025
d6(+)	0.017935	0.023465	0.00724	0.01237	0.01008	0.017945	0.034875	0.02328	0.037005	0.03699	0.0115	0.00896	0.02474	0.025175	0.021635	0.014285	0.012245	0.02088	0.110175	0.015405	0.0121	0.01118	0.48696
d7	0.012215	0.02676	0.0097	0.02322	0.00904	0.008415	0.0171	0.012915	0.01844	0.08329	0.009625	0.00967	0.018615	0.021315	0.01429	0.009765	0.009345	0.022465	0.08848	0.023525	0.00965	0.010505	0.47492
d8	0.01081	0.000595	0.01029	0.007395	0.00618	0.0123	0.0122	0.016715	0.030275	0.051975	0.006725	0.010175	0.01573	0.0161	0.01228	0.012895	0.008185	0.00292	0.06583	0.01152	0.010815	0.007965	0.65749
d9	0.020225	0.02466	0.01251	0.00142	0.0094	0.00454	0.00554	0.002185	0.01596	0.049325	0.018065	0.017965	0.032295	0.031445	0.01866	0.00826	0.010295	0.01515	0.10209	0.01768	0.014625	0.009775	0.5545
d10	0.029305	0.04407	0.013405	0.001055	0.00741	0.00494	0.00639	0.004875	0.012445	0.050085	0.02813	0.00719	0.045645	0.04722	0.01782	0.013235	0.014415	0.02953	0.107935	0.024305	0.01163	0.016395	0.400315
d13	0.023835	0.01752	0.00739	0.038985	0.007875	0.007045	0.00937	0.013765	0.02874	0.049295	0.01719	0.007675	0.03214	0.034425	0.023725	0.012405	0.01213	0.017785	0.13467	0.01599	0.009705	0.009295	0.465075
d14	0.01237	0.03134	0.00669	0.11068	0.00192	0.00454	0.02378	0.0165	0.01801	0.02398	0.01228	0.00399	0.01796	0.01996	0.01606	0.00637	0.00568	0.02285	0.09164	0.01001	0.00617	0.00413	0.49145
d17	0.02663	0.03257	0.01002	0.001645	0.01408	0.009265	0.00581	0.01102	0.02254	0.04924	0.02193	0.01077	0.042965	0.04167	0.018705	0.016755	0.019595	0.0277	0.103085	0.020535	0.008235	0.015845	0.441915
d20*	0.03909	0.0067	0.01369	0.01133	0.00772	0.03046	0.0044	0.00749	0.1212	0.0423	0.02155	0.00493	0.06792	0.07286	0.00741	0.01303	0.01718	0.01437	0.02383	0.0126	0.00129	0.02102	0.43552

### Sheet: 18S
Label	Acutodesmus	Bracteacoccus	Chlamydomonas	Chlorella	Coccomyxa	Coelastrella	Colpoda	Desmodesmus	Dunaliella	Heteromita	Lobochlamys	Monoraphidium	Neodesmus	Paraphelidium	Picochlorum	Pinus	Pseudomuriella	Quadrigula	Rubrioxytricha	Scenedesmus	Stichococcus	Tetraselmis	Zoothamnium	Other
d1	0.08652	0.011585	0.038975	0.01454	0.01322	0.01216	0	0.00503	0.01376	0	0	0.49182	0.016615	0	0.021035	0.00756	0.00173	0.00935	0	0.06445	0.017395	0.010855	0	0.162355
d3*	0	0	0.06337	0	0	0	0	0	0.00224	0	0	0.89281	0	0	0.00604	0	0.0038	0.01431	0	0.0019	0	0	0	0.01486
d4	0	0.00018	0.0437	0	0	0	0	0.000875	0.00183	0	0.001075	0.891645	0.000325	0	0.003205	0.000725	0.002715	0.019475	0	0.00155	0	0.00189	0	0.03038
d5	0	0.00036	0.044175	0.000895	0.00038	0	0	0.00068	0.001905	0	0.00067	0.87832	0.00023	0	0.020835	0.00051	0.002695	0.0177	0	0.001345	0.00032	0	0	0.028455
d6(-)	0	0	0.016575	0	0	0	0	0.00103	0.00187	0	0.000765	0.922315	0.000475	0	0.002315	0.000505	0.00298	0.01978	0	0.00179	0	0	0	0.02913
d6(+)	0	0.00016	0.071395	0	0	0	0	0.000715	0.002025	0	0.00119	0.873665	0.000115	0	0.001215	0.000625	0.00265	0.018055	0	0.0013	0	0	0	0.026515
d7	0	0.000185	0.037865	0.00011	0	0	0	0.00068	0.00198	0	0.00083	0.905845	0.000365	0	0.00143	0.000535	0.002595	0.017495	0	0.001615	6.5e-05	0	0	0.02814
d8	0	8.5e-05	0.0213	0.00049	0.000105	0	0	0.000855	0.00159	0.000335	0.000585	0.91248	0.000275	0	0.01103	0.00055	0.002345	0.017995	0	0.001455	0.000205	0	0	0.027825
d9	0	0	0.02583	0	0	0	0	0.000315	0.00096	0	0.000255	0.931875	0.00012	0	0	0.00029	0.002785	0.01888	0	0.00056	0	0	0	0.017845
d10	0	0	0.02551	0	0	0	0	0.000795	0.001615	0.000705	0.000355	0.91932	0.00026	0	0.000825	0.000635	0.002675	0.01742	0	0.001615	0	0.001355	0	0.02654
d13	0	0	0.002945	0	0	0	0.00788	0.00064	0.00121	0.007135	0.00198	0.657865	0.000295	0.140585	0.00181	0.000665	0.00171	0.014595	0	0.00117	0	0	0	0.158915
d14	0.001215	0.0002	0.002225	0.00041	0.0002	0	0.007585	0.00058	0.001175	0.00402	0.00649	0.57083	0.0004	0.186095	0.003955	0.000595	0.00126	0.012605	0	0.00207	0	0	0	0.19742
d17	0.001805	0.001715	0.011475	0.00068	0.000835	0.001775	0.00122	0.00212	0.003625	0.0044	0.05408	0.39095	0.00146	0.20272	0.001285	0.00087	0.006875	0.007385	0.00163	0.00866	0.00165	0	0	0.15475
d20*	0	0	0.00178	0	0	0	0	0.00039	0.0007	0.01837	0.00042	0.40419	0	0.13474	0	0.00037	0.00119	0.00805	0.03311	0.00095	0	0	0.04017	0.35482
